# Root-Suppressed Phenotype of Tomato *Rs* Mutant is Seemingly Related to Expression of Root-Meristem-Specific Sulfotransferases

**DOI:** 10.64898/2026.01.03.697460

**Authors:** Alka Kumari, Prateek Gupta, Parankusam Santisree, Injangbuanang Pamei, Satyavati Valluri, Kapil Sharma, Kavuri Venkateswara Rao, Shivani Shukla, Srilatha Nama, Yellamaraju Sreelakshmi, Rameshwar Sharma

## Abstract

Root development and growth are governed by a complex interplay between a plant’s genetic makeup and its ambient environment. In this study, we characterised a radiation-induced root-suppressed (*Rs*) mutant mapped on chromosome 4 of tomato. *Rs* seedlings had a dwarf stature, and mature plants exhibited abnormalities in their leaves, flowers, and fruits. The partial rescue of seedling root elongation by H₂S donors or L-cysteine hinted that its root defect is linked to disrupted sulfur metabolism. The metabolite profiling of organs revealed altered homeostasis, analogous to that of plants subjected to sulfur starvation. Whole-genome sequencing revealed that the *Rs* genome was replete with genetic lesions; therefore, the pleiotropic morphological abnormalities likely emanate from mutations in other genes, including those related to sulfur. Among S-related genes, two sulfotransferase genes (*Solyc04g028380* and *Solyc04g028390*) localised on chromosome 4 showed mutations in their promoters. The expression of both sulfotransferases is confined to the root meristem, suggesting a causal connection with the suppression of root growth. These sulfotransferases belonged to a distinct subset exclusively expressed in the root meristem and were distinct from the tyrosine sulfotransferase involved in the sulfation of root growth factors. Our study suggests that a sulfur-related module, other than tyrosine sulfotransferase, may regulate root development.
