## Supplementary material for "Root-Suppressed Phenotype of Tomato *Rs* Mutant is Seemingly Related to Expression of Root-Meristem-Specific Sulfotransferases": The total carotenoid level and the distribution of carotenoids in Rs were nearly identical to those in Chatham

### Sheet: Raw data
Dataset S1. The carotenoid levels in red-ripe fruits of Chatham and Rs.
	Lutein	Phytoene	Phytofluene	β-carotene	Lycopene	Total
	µg/g FW	µg/g FW	µg/g FW	µg/g FW	µg/g FW	µg/g FW
Chatham_3	1.68165	70.5301	11.3993	4.88045	28.8987	117.39
Chatham_4	1.89211	89.6186	15.348	4.88245	67.8294	179.571
Chatham_2	1.69797	64.2653	12.1132	4.83816	36.994	119.909
Chatham_1	1.84782	88.0688	13.1012	4.89344	52.9463	160.858
Rs_5	2.10856	83.0176	13.4039	4.77955	45.7755	149.085
Rs_3	2.57709	53.5178	10.6687	5.15884	39.594	111.516
Rs_2	1.59274	79.2274	13.3237	4.87479	34.8954	133.914
Rs_4	1.6277	87.1401	12.3973	4.80852	47.1511	153.125
Rs_1	1.74326	111.902	14.5767	4.85814	47.1744	180.254

### Sheet: Mean+- SE
Dataset S1. The carotenoid levels in red-ripe fruits of Chatham and Rs.
	Phytoene			Phytofluene			Lycopene			β-carotene			Lutein			Total Carotenoid
Line name	µg/g FW	Std. Deviation	Std. Error of Mean	µg/g FW	Std. Deviation	Std. Error of Mean	µg/g FW	Std. Deviation	Std. Error of Mean	µg/g FW	Std. Deviation	Std. Error of Mean	µg/g FW	Std. Deviation	Std. Error of Mean	µg/g FW	Std. Deviation	Std. Error of Mean
Chatham	78.12	12.66	6.33	12.99	1.72	0.8599	46.67	17.29	8.644	4.873	0.02419	0.01209	1.78	0.1057	0.05283	144.433	30.75	15.38
Rs	82.96	20.83	9.316	12.87	1.455	0.6509	42.92	5.468	2.446	4.896	0.1517	0.06785	1.93	0.4154	0.1858	145.576	25.34	11.33
