## Supplementary material for "Root-Suppressed Phenotype of Tomato *Rs* Mutant is Seemingly Related to Expression of Root-Meristem-Specific Sulfotransferases": only a few overlapping up- or down-regulated metabolites between different developmental stages

### Sheet: Upregulated
Dataset S3
Organ	Compounds
Seedling	Octadecadienoic acid
	Putrescine
	Phosphoric acid
	Galacturonic acid
	Ethanolamine phosphate
	2-Methyl-2-butenedioic acid
	Leucine
	Serine
	β-D-Gal-(1 4)-D-Glc
	Itaconic acid
	Proline
	myo-Inositol-2-phosphate
	2-Butenedioic acid
	Valine
Mature root	Tagatose
	Trehalose
	Fructose
	DL-Tartaric acid
4th Leaf	Lactulose
	Glucaric acid
	Succinic acid
	myo-Inositol
	Sucrose
	trans-Caffeic acid
	Glutamic acid
	Malic acid
	Glyceric acid
	Threonine
	Aspartic acid
	Glyceryl-glycoside
Fruit	Nicotianamine
	cis-Aconitic acid
Seedling and Mature root	Glucose
Mature root and 4th Leaf	Dehydroascorbic acid
	Galactonic acid
Seedling and 4th Leaf	GABA
	Glucose-6-phosphate
	5-oxoproline
4th Leaf and 8th Leaf	β-D-Glucopyranose
	Glycine
Seedling and 8th Leaf	Ornithine-1 5-lactam
Seedling and Floral Bud	Asparagine
Seedling and 4th Leaf and Floral Bud	Glutamine
4th Leaf and 8th Leaf and Fruit	Fumaric acid
Seedling and 4th Leaf and 8th Leaf	5-Aminocarboxy-4 6-dihydroxypyrimidine
Seedling and Mature root and 4th Leaf	β-Alanine

### Sheet: Downregulated
Dataset S3. A six-set Venn analysis showing down-regulated metabolites between different developmental stages
Organ	Compounds
Seedling	Glycerol
	Spermidine
	Malic acid
	Glyceric acid
	Ethylene glycol
	Niacin
	Nicotianamine
	Threitol
	Quinic acid
Mature root	Ferulic acid
	Isocitric acid
	Citric acid
	cis-Aconitic acid
4th Leaf	Octadecadienoic acid
Fruit	β-Alanine
	Threonine
	GABA
	Proline
	Valine
	Leucine
	5-oxoproline
8th Leaf	Glucose-6-phosphate
Floral Bud	2-Butenedioic acid
	Itaconic acid
	Arabinopyranose
4th Leaf and Floral Bud	2-Ketoglutaric acid
Floral Bud and Fruit	Putrescine
	β-D-Glucopyranose
Mature root and Floral Bud and Fruit	5-Aminocarboxy-4 6-dihydroxypyrimidine
4th Leaf and Fruit	Asparagine
8th Leaf and Fruit	Isatin
	myo-Inositol
Seedling and Fruit	Glycine
	Succinic acid
	trans-Caffeic acid
	Sucrose
Mature root and Fruit	Glutamine
4th Leaf and 8th Leaf	Phosphoric acid
	Fructose
	Tagatose
Seedling and 8th Leaf	Dehydroascorbic acid
	Glucaric acid
	Caffeoylquinic acid
	Galactonic acid
Seedling and Floral Bud	Glyceryl-glycoside
	Fumaric acid
	Sorbitol-6-phosphate
Seedling and 8th Leaf and Floral Bud	Mannitol
4th Leaf and 8th Leaf and Floral Bud	Glucose
	Galacturonic acid
8th Leaf and Floral Bud and Fruit	Pentonic acid
Mature root and 4th Leaf and Fruit	Ornithine-1 5-lactam
