## Supplementary material for "Root-Suppressed Phenotype of Tomato *Rs* Mutant is Seemingly Related to Expression of Root-Meristem-Specific Sulfotransferases": where 23 metabolites were upregulated and 21 were downregulated

### Sheet: Final Heatmap
Dataset S4. Signifficantly up and downregulatd metabolites at one or more stages in Rs plants relative to respective controls.
	AC/Chatham	Seedling	Mature Root	Leaf (4th node)	Leaf (8th node)	Floral Bud	Fruit (Red ripe)
Valine	0	13.5119	0	0	0	0	-3.32117
Leucine	0	2.63259	0	0	0	0	-1.9118
Proline	0	7.30841	0	0	0	0	-3.63527
Glycine	0	-15.5867	0	6.22601	0.946989	0	-2.24817
Serine	0	3.26808	0	0	0	0	0
Threonine	0	0	0	2.70236	0	0	-3.93829
β-Alanine	0	2.24675	0.675477	0.6715	0	0	-4.77198
5-oxoproline	0	2.44124	0	1.52096	0	0	-0.602447
Glutamine	0	13.2624	-0.613259	0.677892	0	1.53237	-2.94699
Glutamic acid	0	0	0	1.51508	0	0	0
Asparagine	0	5.78492	0	-2.57642	0	2.02708	-2.35404
Aspartic acid	0	0	0	2.89543	0	0	0
Ethylene glycol	0	-1.49326	0	0	0	0	0
Phosphoric acid	0	1.64232	0	-1.55486	-0.86577	0	0
Niacin	0	-1.07762	0	0	0	0	0
2-Butenedioic acid	0	10.9644	0	0	0	-1.50776	0
Itaconic acid	0	7.20454	0	0	0	-1.09172	0
Fumaric acid	0	-2.20018	0	2.02237	0.765704	-0.683757	0.882604
2-Methyl-2-butenedioic acid	0	2.22193	0	0	0	0	0
5-Aminocarboxy-4,6-dihydroxypyrimidine	0	1.7727	-0.711106	0.966085	0.854233	-0.609793	-1.96779
Malic acid	0	-1.99843	0	1.61465	0	0	5.68097
GABA	0	0.859462	0	0.834317	0	0	-3.85325
2-Ketoglutaric acid	0	0	0	-1.9426	0	-0.777194	0
DL-Tartaric acid	0	0	4.9731	0	0	0	0
Isatin	0	0	0	0	-1.67553	0	-0.800756
cis-Aconitic acid	0	0	-0.585186	0	0	0	0.70616
Pentonic acid	0	0	0	0	-0.727458	-0.893265	-1.01501
Succinic acid	0	-12.8601	0	1.15913	0	0	-0.71415
Glyceric acid	0	-1.7349	0	2.55745	0	0	0
Citric acid	0	0	-0.656301	0	0	0	0
Isocitric acid	0	0	-0.66702	0	0	0	0
Dehydroascorbic acid	0	-4.03711	0.602718	1.12359	-0.744906	0	0
Ferulic acid	0	0	-1.47999	0	0	0	0
trans-Caffeic acid	0	-2.49526	0	1.268	0	0	-1.60882
Octadecadienoic acid	0	0.682728	0	-1.09424	0	0	0
Quinic acid	0	-0.870822	0	0	0	0	0
Caffeoylquinic acid	0	-2.00044	0	0	-0.722807	0	0
Glycerol	0	-11.518	0	0	0.753352	0	0
Arabinopyranose	0	0	0	0	0	-0.740697	0
Tagatose	0	0	0.816727	-0.690487	-1.17608	0	0
Fructose	0	0	0.870768	-0.754778	-1.21488	0	0
Glucose	0	3.98349	1.29657	-2.37375	-4.07371	-0.79758	0
Mannitol	0	-0.801163	0	0	-0.960803	-0.684624	0
Galacturonic acid	0	1.85809	0	-1.75501	-11.1899	-1.85402	0
β-D-Glucopyranose	0	0	0	1.43786	1.61593	-0.799489	-3.41137
Galactonic acid	0	-1.98794	0.60698	0.811543	-0.670093	0	0
Glucaric acid	0	-2.9688	0	1.09958	-1.01939	0	0
myo-Inositol	0	0	0	1.16761	-0.852706	0	-1.32498
Sorbitol-6-phosphate	0	-1.07672	0	0	0	-1.61379	0
Glucose-6-phosphate	0	1.34164	0	1.05756	-0.894932	0	0
Glyceryl-glycoside	0	-3.2501	0	6.10351	0	-0.800428	0
myo-Inositol-2-phosphate	0	7.92156	0	0	0	0	0
Threitol	0	-0.913432	0	0	0	0	0
Lactulose	0	0	0	0.64922	0	0	0
Sucrose	0	-1.50582	0	1.25675	0	0	-2.25544
β-D-Gal-(1,4)-D-Glc	0	6.90643	0	0	0	0	0
Trehalose	0	0	0.844551	0	0	0	0
Ornithine-1,5-lactam	0	2.54015	-0.880443	-6.51654	0	0	-1.8797
Putrescine	0	1.01432	0	0	0	-0.989719	-2.15466
Ethanolamine phosphate	0	2.12852	0	0	0	0	0
Spermidine	0	-2.22908	0	0	0	0	0
Nicotianamine	0	-1.04678	0	0	0	0	0

### Sheet: Seedling
Glycine	amino acid	-15.5867		Seedlings
Succinic acid	organic acid	-12.8601		Amino acid		Organic acid		Sugar		Amines
Glycerol	sugar	-11.518		Up	Down	Up	Down	Up	Down	Up	Down
Dehydroascorbic acid	organic acid	-4.03711		β-Alanine	Glycine	Octadecadienoic acid	Succinic acid	Glucose-6-phosphate	Glycerol	Putrescine	Spermidine
Glyceryl-glycoside	sugar	-3.2501		5-oxoproline		GABA	Dehydroascorbic acid	Galacturonic acid	Glyceryl-glycoside	Ethanolamine phosphate	Nicotianamine
Glucaric acid	sugar	-2.9688		Leucine		Phosphoric acid	trans-Caffeic acid	Glucose	Glucaric acid	Ornithine-1,5-lactam
trans-Caffeic acid	organic acid	-2.49526		Serine		5-Aminocarboxy-4,6-dihydroxypyrimidine	Fumaric acid	β-D-Gal-(1,4)-D-Glc	Caffeoylquinic acid
Spermidine	amines	-2.22908		Asparagine		2-Methyl-2-butenedioic acid	Malic acid	myo-Inositol-2-phosphate	Galactonic acid
Fumaric acid	organic acid	-2.20018		Proline		Itaconic acid	Glyceric acid		Sucrose
Caffeoylquinic acid	sugar	-2.00044		Glutamine		2-Butenedioic acid	Ethylene glycol		Sorbitol-6-phosphate
Malic acid	organic acid	-1.99843		Valine			Niacin		Threitol
Galactonic acid	sugar	-1.98794					Quinic acid		Mannitol
Glyceric acid	organic acid	-1.7349
Sucrose	sugar	-1.50582
Ethylene glycol	organic acid	-1.49326
Niacin	organic acid	-1.07762
Sorbitol-6-phosphate	sugar	-1.07672
Nicotianamine	amines	-1.04678
Threitol	sugar	-0.913432
Quinic acid	organic acid	-0.870822
Mannitol	sugar	-0.801163
Threonine	amino acid	0
Glutamic acid	amino acid	0
Aspartic acid	amino acid	0
2-Ketoglutaric acid	organic acid	0
DL-Tartaric acid	organic acid	0
Isatin	organic acid	0
cis-Aconitic acid	organic acid	0
Pentonic acid	organic acid	0
Citric acid	organic acid	0
Isocitric acid	organic acid	0
Ferulic acid	organic acid	0
Arabinopyranose	sugar	0
Tagatose	sugar	0
Fructose	sugar	0
β-D-Glucopyranose	sugar	0
myo-Inositol	sugar	0
Lactulose	sugar	0
Trehalose	sugar	0
Octadecadienoic acid	organic acid	0.682728
GABA	organic acid	0.859462
Putrescine	amines	1.01432
Glucose-6-phosphate	sugar	1.34164
Phosphoric acid	organic acid	1.64232
5-Aminocarboxy-4,6-dihydroxypyrimidine	organic acid	1.7727
Galacturonic acid	sugar	1.85809
Ethanolamine phosphate	amines	2.12852
2-Methyl-2-butenedioic acid	organic acid	2.22193
β-Alanine	amino acid	2.24675
5-oxoproline	amino acid	2.44124
Ornithine-1,5-lactam	amines	2.54015
Leucine	amino acid	2.63259
Serine	amino acid	3.26808
Glucose	sugar	3.98349
Asparagine	amino acid	5.78492
β-D-Gal-(1,4)-D-Glc	sugar	6.90643
Itaconic acid	organic acid	7.20454
Proline	amino acid	7.30841
myo-Inositol-2-phosphate	sugar	7.92156
2-Butenedioic acid	organic acid	10.9644
Glutamine	amino acid	13.2624
Valine	amino acid	13.5119
		Seedling

### Sheet: Mature Root
Ferulic acid	organic acid	-1.47999		Mature roots
Ornithine-1,5-lactam	amines	-0.880443		Amino acid		Organic acid		Sugar		Amines
5-Aminocarboxy-4,6-dihydroxypyrimidine	organic acid	-0.711106		Up	Down	Up	Down	Up	Down	Up	Down
Isocitric acid	organic acid	-0.66702		β-Alanine	Glutamine	Dehydroascorbic acid	Ferulic acid	Galactonic acid	0	0	Ornithine-1,5-lactam
Citric acid	organic acid	-0.656301				DL-Tartaric acid	5-Aminocarboxy-4,6-dihydroxypyrimidine	Trehalose
Glutamine	amino acid	-0.613259					Isocitric acid	Fructose
cis-Aconitic acid	organic acid	-0.585186					Citric acid	Glucose
Valine	amino acid	0					cis-Aconitic acid	Tagatose
Leucine	amino acid	0
Proline	amino acid	0
Glycine	amino acid	0
Serine	amino acid	0
Threonine	amino acid	0
5-oxoproline	amino acid	0
Glutamic acid	amino acid	0
Asparagine	amino acid	0
Aspartic acid	amino acid	0
Ethylene glycol	organic acid	0
Phosphoric acid	organic acid	0
Niacin	organic acid	0
2-Butenedioic acid	organic acid	0
Itaconic acid	organic acid	0
Fumaric acid	organic acid	0
2-Methyl-2-butenedioic acid	organic acid	0
Malic acid	organic acid	0
GABA	organic acid	0
2-Ketoglutaric acid	organic acid	0
Isatin	organic acid	0
Pentonic acid	organic acid	0
Succinic acid	organic acid	0
Glyceric acid	organic acid	0
trans-Caffeic acid	organic acid	0
Octadecadienoic acid	organic acid	0
Quinic acid	organic acid	0
Caffeoylquinic acid	sugar	0
Glycerol	sugar	0
Arabinopyranose	sugar	0
Mannitol	sugar	0
Galacturonic acid	sugar	0
β-D-Glucopyranose	sugar	0
Glucaric acid	sugar	0
myo-Inositol	sugar	0
Sorbitol-6-phosphate	sugar	0
Glucose-6-phosphate	sugar	0
Glyceryl-glycoside	sugar	0
myo-Inositol-2-phosphate	sugar	0
Threitol	sugar	0
Lactulose	sugar	0
Sucrose	sugar	0
β-D-Gal-(1,4)-D-Glc	sugar	0
Putrescine	amines	0
Ethanolamine phosphate	amines	0
Spermidine	amines	0
Nicotianamine	amines	0
Dehydroascorbic acid	organic acid	0.602718
Galactonic acid	sugar	0.60698
β-Alanine	amino acid	0.675477
Tagatose	sugar	0.816727
Trehalose	sugar	0.844551
Fructose	sugar	0.870768
Glucose	sugar	1.29657
DL-Tartaric acid	organic acid	4.9731
		Mature Root

### Sheet: Leaf (4th node)
Ornithine-1,5-lactam	amines	-6.51654		Leaf (4th node)
Asparagine	amino acid	-2.57642		Amino acid		Organic acid		Sugar		Amines
Glucose	sugar	-2.37375		Up	Down	Up	Down	Up	Down	Up	Down
2-Ketoglutaric acid	organic acid	-1.9426		β-Alanine	Asparagine	GABA	2-Ketoglutaric acid	Glucose-6-phosphate	Glucose	0	Ornithine-1,5-lactam
Galacturonic acid	sugar	-1.75501		Glutamine		5-Aminocarboxy-4,6-dihydroxypyrimidine	Phosphoric acid	Glucaric acid	Galacturonic acid
Phosphoric acid	organic acid	-1.55486		Glutamic acid		Dehydroascorbic acid	Octadecadienoic acid	myo-Inositol	Fructose
Octadecadienoic acid	organic acid	-1.09424		5-oxoproline		Succinic acid		Sucrose	Tagatose
Fructose	sugar	-0.754778		Threonine		trans-Caffeic acid		β-D-Glucopyranose
Tagatose	sugar	-0.690487		Aspartic acid		Malic acid		Glyceryl-glycoside
Valine	amino acid	0		Glycine		Fumaric acid
Leucine	amino acid	0				Glyceric acid
Proline	amino acid	0
Serine	amino acid	0
Ethylene glycol	organic acid	0
Niacin	organic acid	0
2-Butenedioic acid	organic acid	0
Itaconic acid	organic acid	0
2-Methyl-2-butenedioic acid	organic acid	0
DL-Tartaric acid	organic acid	0
Isatin	organic acid	0
cis-Aconitic acid	organic acid	0
Pentonic acid	organic acid	0
Citric acid	organic acid	0
Isocitric acid	organic acid	0
Ferulic acid	organic acid	0
Quinic acid	organic acid	0
Caffeoylquinic acid	sugar	0
Glycerol	sugar	0
Arabinopyranose	sugar	0
Mannitol	sugar	0
Sorbitol-6-phosphate	sugar	0
myo-Inositol-2-phosphate	sugar	0
Threitol	sugar	0
β-D-Gal-(1,4)-D-Glc	sugar	0
Trehalose	sugar	0
Putrescine	amines	0
Ethanolamine phosphate	amines	0
Spermidine	amines	0
Nicotianamine	amines	0
Lactulose	sugar	0.64922
β-Alanine	amino acid	0.6715
Glutamine	amino acid	0.677892
Galactonic acid	sugar	0.811543
GABA	organic acid	0.834317
5-Aminocarboxy-4,6-dihydroxypyrimidine	organic acid	0.966085
Glucose-6-phosphate	sugar	1.05756
Glucaric acid	sugar	1.09958
Dehydroascorbic acid	organic acid	1.12359
Succinic acid	organic acid	1.15913
myo-Inositol	sugar	1.16761
Sucrose	sugar	1.25675
trans-Caffeic acid	organic acid	1.268
β-D-Glucopyranose	sugar	1.43786
Glutamic acid	amino acid	1.51508
5-oxoproline	amino acid	1.52096
Malic acid	organic acid	1.61465
Fumaric acid	organic acid	2.02237
Glyceric acid	organic acid	2.55745
Threonine	amino acid	2.70236
Aspartic acid	amino acid	2.89543
Glyceryl-glycoside	sugar	6.10351
Glycine	amino acid	6.22601
		Leaf (4th node)

### Sheet: Leaf (8th node)
Galacturonic acid	sugar	-11.1899
Glucose	sugar	-4.07371
Isatin	organic acid	-1.67553
Fructose	sugar	-1.21488
Tagatose	sugar	-1.17608
Glucaric acid	sugar	-1.01939
Mannitol	sugar	-0.960803
Glucose-6-phosphate	sugar	-0.894932
Phosphoric acid	organic acid	-0.86577
myo-Inositol	sugar	-0.852706
Dehydroascorbic acid	organic acid	-0.744906
Pentonic acid	organic acid	-0.727458
Caffeoylquinic acid	sugar	-0.722807
Galactonic acid	sugar	-0.670093
Valine	amino acid	0
Leucine	amino acid	0
Proline	amino acid	0
Serine	amino acid	0
Threonine	amino acid	0
β-Alanine	amino acid	0
5-oxoproline	amino acid	0
Glutamine	amino acid	0
Glutamic acid	amino acid	0
Asparagine	amino acid	0
Aspartic acid	amino acid	0
Ethylene glycol	organic acid	0
Niacin	organic acid	0
2-Butenedioic acid	organic acid	0
Itaconic acid	organic acid	0
2-Methyl-2-butenedioic acid	organic acid	0
Malic acid	organic acid	0
GABA	organic acid	0
2-Ketoglutaric acid	organic acid	0
DL-Tartaric acid	organic acid	0		Leaf (8th node)
cis-Aconitic acid	organic acid	0		Amino acid		Organic acid		Sugar		Amines
Succinic acid	organic acid	0		Up	Down	Up	Down	Up	Down	Up	Down
Glyceric acid	organic acid	0		Glycine	0	Fumaric acid	Isatin	Glycerol	Galacturonic acid	Ornithine-1,5-lactam	0
Citric acid	organic acid	0				5-Aminocarboxy-4,6-dihydroxypyrimidine	Phosphoric acid	β-D-Glucopyranose	Glucose
Isocitric acid	organic acid	0					Dehydroascorbic acid		Fructose
Ferulic acid	organic acid	0					Pentonic acid		Tagatose
trans-Caffeic acid	organic acid	0							Glucaric acid
Octadecadienoic acid	organic acid	0							Mannitol
Quinic acid	organic acid	0							Glucose-6-phosphate
Arabinopyranose	sugar	0							myo-Inositol
Sorbitol-6-phosphate	sugar	0							Caffeoylquinic acid
Glyceryl-glycoside	sugar	0							Galactonic acid
myo-Inositol-2-phosphate	sugar	0
Threitol	sugar	0
Lactulose	sugar	0
Sucrose	sugar	0
β-D-Gal-(1,4)-D-Glc	sugar	0
Trehalose	sugar	0
Putrescine	amines	0
Ethanolamine phosphate	amines	0
Spermidine	amines	0
Nicotianamine	amines	0
Glycerol	sugar	0.753352
Fumaric acid	organic acid	0.765704
5-Aminocarboxy-4,6-dihydroxypyrimidine	organic acid	0.854233
Glycine	amino acid	0.946989
β-D-Glucopyranose	sugar	1.61593
Ornithine-1,5-lactam	amines	2.83377
		Leaf (8th node)

### Sheet: Floral buds
Galacturonic acid	sugar	-1.85402
Sorbitol-6-phosphate	sugar	-1.61379
2-Butenedioic acid	organic acid	-1.50776
Itaconic acid	organic acid	-1.09172
Putrescine	amines	-0.989719
Pentonic acid	organic acid	-0.893265
Glyceryl-glycoside	sugar	-0.800428
β-D-Glucopyranose	sugar	-0.799489
Glucose	sugar	-0.79758
2-Ketoglutaric acid	organic acid	-0.777194
Arabinopyranose	sugar	-0.740697
Mannitol	sugar	-0.684624
Fumaric acid	organic acid	-0.683757
5-Aminocarboxy-4,6-dihydroxypyrimidine	organic acid	-0.609793
Valine	amino acid	0
Leucine	amino acid	0
Proline	amino acid	0
Glycine	amino acid	0
Serine	amino acid	0
Threonine	amino acid	0
β-Alanine	amino acid	0
5-oxoproline	amino acid	0
Glutamic acid	amino acid	0
Aspartic acid	amino acid	0
Ethylene glycol	organic acid	0
Phosphoric acid	organic acid	0
Niacin	organic acid	0
2-Methyl-2-butenedioic acid	organic acid	0
Malic acid	organic acid	0
GABA	organic acid	0
DL-Tartaric acid	organic acid	0
Isatin	organic acid	0
cis-Aconitic acid	organic acid	0
Succinic acid	organic acid	0
Glyceric acid	organic acid	0
Citric acid	organic acid	0
Isocitric acid	organic acid	0
Dehydroascorbic acid	organic acid	0
Ferulic acid	organic acid	0
trans-Caffeic acid	organic acid	0
Octadecadienoic acid	organic acid	0
Quinic acid	organic acid	0
Caffeoylquinic acid	sugar	0		Floral buds
Glycerol	sugar	0		Amino acid		Organic acid		Sugar		Amines
Tagatose	sugar	0		Up	Down	Up	Down	Up	Down	Up	Down
Fructose	sugar	0		Glutamine	0	0	2-Butenedioic acid	0	Galacturonic acid	0	Putrescine
Galactonic acid	sugar	0		Asparagine			Itaconic acid		Sorbitol-6-phosphate
Glucaric acid	sugar	0					Pentonic acid		Glyceryl-glycoside
myo-Inositol	sugar	0					2-Ketoglutaric acid		β-D-Glucopyranose
Glucose-6-phosphate	sugar	0					Fumaric acid		Glucose
myo-Inositol-2-phosphate	sugar	0					5-Aminocarboxy-4,6-dihydroxypyrimidine		Arabinopyranose
Threitol	sugar	0							Mannitol
Lactulose	sugar	0
Sucrose	sugar	0
β-D-Gal-(1,4)-D-Glc	sugar	0
Trehalose	sugar	0
Ornithine-1,5-lactam	amines	0
Ethanolamine phosphate	amines	0
Spermidine	amines	0
Nicotianamine	amines	0
Glutamine	amino acid	1.53237
Asparagine	amino acid	2.02708
		Floral Bud

### Sheet: Fruits
β-Alanine	amino acid	-4.77198		Fruits
Threonine	amino acid	-3.93829		Amino acid		Organic acid		Sugar		Amines
GABA	organic acid	-3.85325		Up	Down	Up	Down	Up	Down	Up	Down
Proline	amino acid	-3.63527		0	β-Alanine	cis-Aconitic acid	GABA	0	β-D-Glucopyranose	0	Putrescine
β-D-Glucopyranose	sugar	-3.41137			Threonine	Fumaric acid	5-Aminocarboxy-4,6-dihydroxypyrimidine		Sucrose		Ornithine-1,5-lactam
Valine	amino acid	-3.32117			Proline	Malic acid	trans-Caffeic acid		myo-Inositol
Glutamine	amino acid	-2.94699			Glutamine		Pentonic acid
Asparagine	amino acid	-2.35404			Asparagine		Isatin
Sucrose	sugar	-2.25544			Glycine		Succinic acid
Glycine	amino acid	-2.24817			Leucine
Putrescine	amines	-2.15466			5-oxoproline
5-Aminocarboxy-4,6-dihydroxypyrimidine	organic acid	-1.96779
Leucine	amino acid	-1.9118
Ornithine-1,5-lactam	amines	-1.8797
trans-Caffeic acid	organic acid	-1.60882
myo-Inositol	sugar	-1.32498
Pentonic acid	organic acid	-1.01501
Isatin	organic acid	-0.800756
Succinic acid	organic acid	-0.71415
5-oxoproline	amino acid	-0.602447
Serine	amino acid	0
Glutamic acid	amino acid	0
Aspartic acid	amino acid	0
Ethylene glycol	organic acid	0
Phosphoric acid	organic acid	0
Niacin	organic acid	0
2-Butenedioic acid	organic acid	0
Itaconic acid	organic acid	0
2-Methyl-2-butenedioic acid	organic acid	0
2-Ketoglutaric acid	organic acid	0
DL-Tartaric acid	organic acid	0
Glyceric acid	organic acid	0
Citric acid	organic acid	0
Isocitric acid	organic acid	0
Dehydroascorbic acid	organic acid	0
Ferulic acid	organic acid	0
Octadecadienoic acid	organic acid	0
Quinic acid	organic acid	0
Caffeoylquinic acid	sugar	0
Glycerol	sugar	0
Arabinopyranose	sugar	0
Tagatose	sugar	0
Fructose	sugar	0
Glucose	sugar	0
Mannitol	sugar	0
Galacturonic acid	sugar	0
Galactonic acid	sugar	0
Glucaric acid	sugar	0
Sorbitol-6-phosphate	sugar	0
Glucose-6-phosphate	sugar	0
Glyceryl-glycoside	sugar	0
myo-Inositol-2-phosphate	sugar	0
Threitol	sugar	0
Lactulose	sugar	0
β-D-Gal-(1,4)-D-Glc	sugar	0
Trehalose	sugar	0
Ethanolamine phosphate	amines	0
Spermidine	amines	0
Nicotianamine	amines	0
cis-Aconitic acid	organic acid	0.70616
Fumaric acid	organic acid	0.882604
Malic acid	organic acid	5.68097
		Fruit (Red ripe)
