## Supplementary material for "Root-Suppressed Phenotype of Tomato *Rs* Mutant is Seemingly Related to Expression of Root-Meristem-Specific Sulfotransferases": GABA, glutamine, valine, putrescine, glucose, glucose 6-phosphate, and myoinositol 2-phosphate

### Sheet: Data comparision
Dataset S8. Comparison of metabolite levels in Rs seedlings with sulphur-starved Arabidopsis seedlings. The Rs data are shown in column I in bold. Unlike Arabidopsis, where normal fold changes are indicated, the Rs data are presented as log2 fold changes. Thus, the Rs data indicate a much greater magnitude of alteration than the control plants. The X- denotes that the compound was not detected in…
Data taken from the Table II. From Nikiforova VJ, et al (2005) Systems rebalancing of metabolism in response to sulfur deprivation, as revealed by metabolome analysis of Arabidopsis plants. Plant Physiology. 138: 304-18.
Metabolic profiles of sulfur deficiency
R, Ratioa of average relative concentration at depleted sulfur (−S) to average relative concentration at normal S; c1 and c2, constitutive starvation time points 1 and 2; i1 and i2, induced starvation time points 1 and 2; SpPh, spectrophotometry; DH-, dehydro-; GI, glucosinolate; PE, phosphatidylethanolamine; alc, alcohol.
aRatios in bold are statistically significant with P values less than 0.05.
Compound	Method	Class	R c1	R c2	R i1	R i2		Root suppressed
								Log2 fold (Rs/Control)
Ala	GC-MS	Amino acid	1.28	2.14	1.05	2.18		X
Arg	GC-MS	Amino acid	0.19	0.15	0.63	0.23		0
Asn	GC-MS	Amino acid	3.04	3.65	2.77	2.28		5.78
Aspartic	GC-MS	Amino acid	0.62	0.89	1.46	0.59		0
β-Ala	GC-MS	Amino acid	3.56	3.87	4.29	3.28		2.24
4-Aminobutyric	GC-MS	Amino acid	3.03	1.8	2.34	1.94		0.85
Glutamic	GC-MS	Amino acid	1.26	0.81	1.02	1.13		0
Gln	GC-MS	Amino acid	5.2	6.75	3.1	4.18		13.26
Gly	GC-MS	Amino acid	2.63	1.21	8.92	1.2		-15
Homoserine	GC-MS	Amino acid	1.41	1.09	1.99	1.38		x
Ile	GC-MS	Amino acid	1.8	1.33	1.99	2.27		x
Lys	GC-MS	Amino acid	1.28	1.1	1.4	1		x
Met	GC-MS	Amino acid	0.81	0.75	1.43	0.85		x
N-Acetylserine	GC-MS	Amino acid	9.21	10.6	2.63	2.22		x
OASb	GC-MS	Amino acid	24.22	14.48	8.53	3.71		x
Orn	GC-MS	Amino acid	0.06	0.27	0.57	0.06		x
Phe	GC-MS	Amino acid	1.99	1.01	1.92	1.16		x
Pro	LC-MS	Amino acid	0.93	0.74	1.19	0.74		7.3
Oxoproline	LC-MS	Amino acid	0.87	3.72	0.37	0.71		2.24
t-4-HO-Pro	GC-MS	Amino acid	3.45	3.58	2.64	2.35		x
Pyroglutamic	GC-MS	Amino acid	1.44	0.94	0.95	1.3		x
Serb	GC-MS	Amino acid	2.6	1.99	2.51	2.25		x
Thr	GC-MS	Amino acid	1.86	1.35	2.05	1.47		0
Trpb	GC-MS	Amino acid	28.31	7.06	16.6	5.67		x
Val	GC-MS	Amino acid	1.96	1.41	2.01	1.76		13.51
Aconitic	GC-MS	Organic acid	2.04	1.05	1.03	0.68		0
α-Ketoglutaric	GC-MS	Organic acid	1.43	0.98	1.84	1.4		0
Allantoin	GC-MS	Organic acid	6.12	4.77	15.09	5.57		x
Benzoic	GC-MS	Organic acid	1	0.84	2.22	0.82		x
Citric	GC-MS	Organic acid	0.76	1	1.41	0.6		0
c-Sinapic	GC-MS	Organic acid	1.34	0.85	1.44	1.04		x
DH-ascorbic	GC-MS	Organic acid	0.75	0.85	1.02	0.61		-4.03
Fumaric	GC-MS	Organic acid	0.79	0.82	2.27	1.12		-2.2
Galactonic	GC-MS	Organic acid	0.78	0.89	1.3	0.64		-1.98
Gluconic	GC-MS	Organic acid	0.78	1.05	2.17	0.6		x
Glucuronic	GC-MS	Organic acid	1.03	0.95	1.09	0.9		x
Glutaric	GC-MS	Organic acid	1.12	0.87	0.22	0.82		x
Glyceric	GC-MS	Organic acid	1.31	0.56	3.12	1.39		-1.73
Gulonic	GC-MS	Organic acid	1.28	1.02	1.26	1.08		x
Maleic	GC-MS	Organic acid	0.39	0.66	1.24	0.21		x
Malic	GC-MS	Organic acid	1.41	0.64	2.04	1.14		-1.99
Nicotinic	GC-MS	Organic acid	1.73	1.01	1.65	0.75		x
Phosphoric	GC-MS	Organic acid	2.05	1.68	1.32	1.73		1.64
Phosphoric methyl ester	GC-MS	Organic acid	1.53	1.61	1.38	0.66		x
Shikimic	GC-MS	Organic acid	0.81	1.3	1.08	1.05		x
Succinic	GC-MS	Organic acid	1.03	0.63	1.53	0.86		-12.86
t-Ferulic	GC-MS	Organic acid	1.33	0.85	1.5	0.91		-2.49
Threonic	GC-MS	Organic acid	0.89	0.83	2	1.32		x
t-Sinapic	GC-MS	Organic acid	1.35	0.79	1.54	0.92		X
Uric	GC-MS	Organic acid	10.6	1.05	5.81	1.05		X
Urea	GC-MS	Urea	2.42	2.03	2.85	2.17		X
Hydroxylamine	GC-MS	Amine	0.06	0.88	0.57	0.05		X
Noradrenalin	GC-MS	Amine	2.47	2.4	4.1	3.18		X
Norvaline	GC-MS	Amine	0.98	0.39	0.83	1.1		X
Putrescine	GC-MS	Amine	5.15	8.75	8.87	2.61		1.01
Tyramine	GC-MS	Amine	1.14	4.5	1.19	0.95		X
Arabinose	GC-MS	Sugar	1.09	0.88	1.21	0.92		x
Fructose	GC-MS	Sugar	1.34	1.35	0.81	1.17		0
Fructose-6-P	GC-MS	Sugar	2.14	1.95	1.58	2.23		x
Galactose	GC-MS	Sugar	0.91	1.44	1.5	0.93		X
Galactose-6-P	GC-MS	Sugar	2	3.65	1.23	2.35		x
Glucose	GC-MS	Sugar	1.02	1.63	1.14	1.02		3.98
Glucose-6-P	GC-MS	Sugar	1.52	1.97	1.23	1.12		1.34
Maltose	GC-MS	Sugar	0.72	0.46	0.7	0.52		x
Mannose	GC-MS	Sugar	2.11	2.34	1.42	1.09		x
Mannose-6-P	GC-MS	Sugar	1.61	2.04	1.28	1.25		0
Melibiose	GC-MS	Sugar	1.36	2.06	2.4	2.23		X
Raffinose	GC-MS	Sugar	42.8	3	24.25	2.65		X
Ribose	GC-MS	Sugar	1.35	1.25	1.51	0.94		x
Sucrose	GC-MS	Sugar	1	0.83	0.9	1.02		-1.5
Trehalose	GC-MS	Sugar	0.26	0.18	0.23	0.06		0
Xylose	GC-MS	Sugar	0.86	0.87	1.2	0.66		X
Erythritol	GC-MS	Sugar alc	0.97	0.95	1.49	1.31		X
Glycerol	GC-MS	Sugar alc	0.79	0.78	1.11	0.62		-11.57
Glycerol-1-P	GC-MS	Sugar alc	3.04	4.26	3.81	2.57		X
Maltitol	GC-MS	Sugar alc	0.72	1.4	1.27	0.87		X
myo-Inositol	GC-MS	Sugar alc	0.2	1.29	1.4	0.16		0
myo-Ino-2-P-1	GC-MS	Sugar alc	1.96	1.38	1.33	1.75		7.92
Ononitol	GC-MS	Sugar alc	0.38	0.65	1.2	0.56		X
Sorbitol	GC-MS	Sugar alc	1.68	1.93	1.4	1.28		X
aRatios in bold are statistically significant with P values less than 0.05.
bRatios are calculated from concentration levels measured earlier (Nikiforova et al., 2003)
.
